# Integrated analysis of a compendium of RNA-Seq datasets for splicing factors

**DOI:** 10.1101/2020.03.24.006791

**Authors:** Peng Yu, Jin Li, Su-Ping Deng, Feiran Zhang, Petar N. Grozdanov, Eunice W. M. Chin, Sheree D. Martin, Laurent Vergnes, M. Saharul Islam, Deqiang Sun, Janine M. LaSalle, Sean L. McGee, Eyleen Goh, Clinton C. MacDonald, Peng Jin

**Affiliations:** West China Biomedical Big Data Center, West China School of Medicine (West China Hospital), Sichuan University, Chengdu, China; Medical Big Data Center, Sichuan University, Chengdu, China; Center for Epigenetics & Disease Prevention, Institute of Biosciences and Technology, College of Medicine, Texas A&M University, Houston, TX 77030, USA; Department of Electrical and Computer Engineering, Texas A&M University, College Station, Texas 77843, USA; Department of Human Genetics, Emory University School of Medicine, Atlanta, Georgia, USA; Department of Cell Biology & Biochemistry, Texas Tech University Health Sciences Center, Lubbock, Texas 79430, USA; Neuroscience Academic Clinical Programme, Duke-NUS Medical School, Singapore; Metabolic Reprogramming Laboratory, Metabolic Research Unit, School of Medicine and Centre for Molecular and Medical Research, Deakin University, Geelong, Victoria, Australia.; Department of Human Genetics, David Geffen School of Medicine, University of California-Los Angeles, Los Angeles, CA, USA; Department of Medical Microbiology and Immunology, Genome Center, and MIND Institute, University of California Davis, CA, USA

## Abstract

A vast amount of public RNA-sequencing datasets have been generated and used widely to study transcriptome mechanisms. These data offer precious opportunity for advancing biological research in transcriptome studies such as alternative splicing. We report the first large-scale integrated analysis of RNA-Seq data of splicing factors for systematically identifying key factors in diseases and biological processes. We analyzed 1,321 RNA-Seq libraries of various mouse tissues and cell lines, comprising more than 6.6 TB sequences from 75 independent studies that experimentally manipulated 56 splicing factors. Using these data, RNA splicing signatures and gene expression signatures were computed, and signature comparison analysis identified a list of key splicing factors in Rett syndrome and cold-induced thermogenesis. We show that cold-induced RNA-binding proteins rescue the neurite outgrowth defects in Rett syndrome using neuronal morphology analysis, and we also reveal that SRSF1 and PTBP1 are required for energy expenditure in adipocytes using metabolic flux analysis. Our study provides an integrated analysis for identifying key factors in diseases and biological processes and highlights the importance of public data resources for identifying hypotheses for experimental testing.
