## Supplementary material for "Integrated analysis of a compendium of RNA-Seq datasets for splicing factors": Data S2

### Sheet: Sheet1
Data S2. DAS events for RT-PCR validation.
symbol	event_type	path1	path2	p-value	PSI_KO	PSI_WT	delta_PSI
KNT,Ktn1	ES	E40,E42	E40,E41,E42	8.26520278806272e-09	0.860426962863058	0.600254298463928	0.26017266439913
Fubp1	ES	E2,E4	E2,E3,E4	6.22829176435389e-07	0.303059992508717	0.0904144128956471	0.21264557961307
Srsf5	A5SS	E2,E4	E2,E3,E4	4.55261807094898e-06	0.479681141636104	0.362858586549701	0.116822555086403
Vcam1	ALE	E4,E5	E4,E6,E7,E8,E9,E10	6.38222659113612e-06	0.267194834019722	0.0816155596009938	0.185579274418728
Pcnx	ES	E6,E9	E6,E7,E8,E9	4.10858611014433e-05	0.696684598785032	0.851652018433034	-0.154967419648002
Ptov1	IR	E13,E15	E13,E14,E15	7.11742256071561e-05	0.384874323646583	0.293344347099821	0.0915299765467615
Paip2	ES	E1,E3	E1,E2,E3	0.000160132394790316	0.136294541184919	0.0663770667363714	0.0699174744485471
Casc4	ES	E9,E10,E11	E9,E11	0.000238186593833907	0.810207426334958	0.713669631466732	0.0965377948682266
Tnrc18	ES	E13,E15	E13,E14,E15	0.000653086472202131	0.794573750784888	0.596828569377341	0.197745181407547
Cnot1	A5SS	E44,E47	E44,E45,E47	0.00069666660928154	0.488155231666192	0.348243264002058	0.139911967664133
Rbm7	ES	E1,E3	E1,E2,E3	0.000788118199223989	0.523582083079481	0.389134144446343	0.134447938633138
Hnrnpa1	ALE	E12,E13	E12,E14,E15	0.00158578807976077	0.536260432374591	0.691292945431573	-0.155032513056982
Note:
1. Gene's exonic parts of mouse genome (mm9) are accessible at https://figshare.com/s/b9ffa4cd4b71973d325c.
These exonic parts can be readily visualized in UCSC genome browser tracks.
