## Supplementary material for "Integrated analysis of a compendium of RNA-Seq datasets for splicing factors": Table S8

### Sheet: Sheet1
Table S8. Identification of the candidate SFs for regulating gene expression changes in CIT.
The column format is same as Table S4.
adipose tissue	SF perturbation dataset	Candidate SF	Effect	DEGs_CIT	DEGs_SF	x11	x12	x21	x22	logodds	p-value	q-value
BAT	Celf1(GSE56185, OE vs CL)	Celf1	Suppressive	Upregulated	Downregulated	175	1169	541	8287	0.829799904467	4.66905215834e-11	1.59136861063466e-09
BAT	Prmt5(GSE45284, NPC, KO vs WT)	Prmt5	Suppressive	Upregulated	Downregulated	133	1012	616	8947	0.646446108173	1.32945788947e-05	0.000271874138397584
BAT	Hnrnpu(GSE68178, KO vs WT)	Hnrnpu	Suppressive	Upregulated	Downregulated	256	2429	488	7763	0.516697923332	6.27711677114e-05	0.00106972531641509
BAT	Pqbp1(GSE44402, KD vs WT)	Pqbp1	Suppressive	Upregulated	Downregulated	58	376	646	8965	0.761030540651	0.000197330399983	0.00322832534372005
BAT	Mbnl1(GSE67828, cortex, soma, KO vs WT)	Mbnl1	Suppressive	Upregulated	Downregulated	83	625	633	8914	0.625950782195	0.000588432201429	0.00829892311671162
BAT	Prmt7(GSE75993, KO vs WT)	Prmt7	Enhancing	Upregulated	Upregulated	13	48	755	10331	1.30970879677	0.00121959317118	0.0151155638489181
BAT	Celf1(GSE61890, OE vs CL)	Celf1	Suppressive	Upregulated	Downregulated	148	1315	512	7553	0.506932342506	0.00127402836724	0.0153258118294135
BAT	Nova1,Nova2(GSE76317, DKO vs WT)	Nova1,Nova2	Suppressive	Upregulated	Downregulated	12	41	831	10945	1.34905550253	0.00142742309	0.0166804583946134
BAT	Esrp2(GSE64357, DKO vs HKO)	Esrp2	Suppressive	Upregulated	Downregulated	10	32	706	9572	1.44361815294	0.00192494479791	0.0218695117318558
BAT	Esrp2(GSE64357, DKO vs KO)	Esrp2	Suppressive	Upregulated	Downregulated	13	53	703	9551	1.20350515668	0.00273436444727	0.0302258124035756
BAT	Qk(GSE79889, KO vs CL)	Qk	Enhancing	Upregulated	Upregulated	58	437	610	8646	0.631851349362	0.0028207880356	0.0303605870147476
BAT	Mbnl1,Mbnl2(GSE60487, KO vs WT)	Mbnl1,Mbnl2	Enhancing	Upregulated	Upregulated	178	1716	449	6860	0.460415455801	0.00319641506711	0.0335213785243028
BAT	Hnrnpk(GSE84386, KD vs CL)	Hnrnpk	Enhancing	Upregulated	Upregulated	175	1568	555	7828	0.453672116457	0.00348953416671	0.0356804868545589
BAT	Mbnl1,Mbnl2(GSE79095, DKO vs WT)	Mbnl1,Mbnl2	Suppressive	Upregulated	Downregulated	150	1419	513	7773	0.471005976936	0.00358065974166	0.0357192642521776
BAT	Cd2bp2(GSE53538, KO vs WT)	Cd2bp2	Suppressive	Upregulated	Downregulated	46	330	743	10299	0.658596964016	0.00431199791504	0.0389010528956902
BAT	Sf3b1(GSE93279, CKO vs CL)	Sf3b1	Suppressive	Upregulated	Downregulated	87	718	623	8752	0.531864617576	0.00456540474081	0.0389010528956902
BAT	Mettl3(GSE53249, KD vs CL)	Mettl3	Suppressive	Upregulated	Downregulated	20	129	657	9406	0.797219350521	0.0141632694437	0.107273651897405
BAT	Prmt5(GSE63800, KO vs WT)	Prmt5	Enhancing	Upregulated	Upregulated	43	320	614	8178	0.581997395512	0.0171336111394	0.1274117628363
BAT	Ptbp1(GSE65542, KD vs WT)	Ptbp1	Suppressive	Upregulated	Downregulated	80	693	641	8950	0.477317206603	0.017585015568	0.12843341727335
BAT	Srrm4(GSE57278, KD vs CL)	Srrm4	Enhancing	Upregulated	Upregulated	60	505	656	9169	0.507146362843	0.0212197536211	0.152261039141222
BAT	Sf3a1(GSE58432, KD vs WT)	Sf3a1	Suppressive	Upregulated	Downregulated	139	1426	473	7267	0.403798924933	0.0256408531572	0.167551441861484
BAT	Esrp1,Esrp2(GSE64357, DKO vs WT)	Esrp1,Esrp2	Enhancing	Upregulated	Upregulated	36	276	680	9328	0.581727694589	0.0261399054485	0.167551441861484
BAT	Rbm10(GSE89270, KO vs WT)	Rbm10	Enhancing	Upregulated	Upregulated	92	821	614	8450	0.433136163534	0.0294193177891	0.174610252483301
BAT	Ptbp1(GSE65542, KD vs WT)	Ptbp1	Suppressive	Upregulated	Downregulated	77	686	638	8936	0.452375867975	0.0297097341322	0.174610252483301
BAT	U2af1(GSE89834, SU vs VU)	U2af1	Suppressive	Upregulated	Downregulated	16	105	667	9487	0.773378115607	0.0306758990763	0.174610252483301
BAT	Prmt5(GSE60188, KO vs CL)	Prmt5	Enhancing	Upregulated	Upregulated	221	2377	475	7315	0.358898309911	0.0343104679224	0.192232621647569
BAT	Esrp1,Esrp2(GSE64357, DKD vs WT)	Esrp1,Esrp2	Suppressive	Upregulated	Downregulated	20	138	696	9466	0.678513752802	0.0382052121479	0.208345756913428
BAT	Hnrnpl(GSE57875, KO vs WT)	Hnrnpl	Suppressive	Upregulated	Downregulated	45	392	581	8403	0.506924710699	0.0397587804868	0.213965016040548
sWAT	Celf1(GSE61890, OE vs CL)	Celf1	Suppressive	Upregulated	Downregulated	594	869	1617	6448	1.00260328092	1.95058903245e-39	7.97790914273514e-37
sWAT	U2af1(GSE89834, SU vs SW)	U2af1	Suppressive	Upregulated	Downregulated	230	270	1838	7937	1.30234670099	1.90801367586e-30	2.60125864476072e-28
sWAT	Celf1(GSE56185, OE vs CL)	Celf1	Suppressive	Upregulated	Downregulated	497	847	1781	7047	0.842219923213	4.88587717401e-24	4.99580941042551e-22
sWAT	U2af1(GSE89834, VU vs VW)	U2af1	Suppressive	Upregulated	Downregulated	203	265	1865	7942	1.18223913814	6.86580400033e-23	4.68018972688945e-21
sWAT	Mbnl1,Mbnl2(GSE79095, KO vs WT)	Mbnl1,Mbnl2	Enhancing	Upregulated	Upregulated	420	795	1611	7029	0.8350018469	6.61715276732e-21	3.8663078311937e-19
sWAT	Mbnl1,Mbnl2(GSE67828, DSD vs DSW)	Mbnl1,Mbnl2	Enhancing	Upregulated	Upregulated	46	19	2158	8032	2.19816544221	9.9401620447e-15	5.08190784535066e-13
sWAT	Paf1(GSE86248, KO vs CL)	Paf1	Enhancing	Upregulated	Upregulated	919	2333	1230	5537	0.572788614982	7.97225285888e-14	3.62294602142274e-12
sWAT	Prmt7(GSE75993, KO vs WT)	Prmt7	Enhancing	Upregulated	Upregulated	43	24	2474	8912	1.86449256161	2.88653277733e-11	1.18059190592865e-09
sWAT	Mbnl1,Mbnl2(GSE67828, DSD vs DSW)	Mbnl1,Mbnl2	Enhancing	Upregulated	Upregulated	41	23	2244	8377	1.89506809895	3.71845963172e-11	1.38259089942937e-09
sWAT	Prmt7(GSE75993, KO vs WT)	Prmt7	Enhancing	Upregulated	Upregulated	40	21	2436	8650	1.91133258796	7.3724960391e-11	2.31950067691602e-09
sWAT	Mbnl1(GSE39911, HK vs HW)	Mbnl1	Suppressive	Upregulated	Downregulated	86	105	2229	7672	1.03627952417	2.3198538787e-08	6.77728740278269e-07
sWAT	Hnrnpu(GSE68178, KO vs WT)	Hnrnpu	Enhancing	Upregulated	Upregulated	678	1675	1713	6870	0.484422313171	5.86801116079e-08	1.60001104317664e-06
sWAT	Prmt5(GSE66822, KO vs WT)	Prmt5	Enhancing	Upregulated	Upregulated	130	237	1965	7311	0.713303074151	5.09617443692e-06	0.000122607961452975
sWAT	Qk(GSE79889, KO vs CL)	Qk	Enhancing	Upregulated	Upregulated	169	326	1978	7278	0.64574855158	5.52073607605e-06	0.000125443391950187
sWAT	Phf5a(GSE86248, KO vs CL)	Phf5a	Enhancing	Upregulated	Upregulated	758	2065	1391	5805	0.426456548711	8.05198163743e-06	0.000173329499458377
sWAT	Rbm8a(GSE85576, KO vs CL)	Rbm8a	Enhancing	Upregulated	Upregulated	36	41	2212	8273	1.18885632771	2.2256275071e-05	0.000433467452572431
sWAT	Cirbp(GSE40468, KO vs CL)	Cirbp	Enhancing	Upregulated	Upregulated	38	49	2056	7838	1.08384259315	6.20296431182e-05	0.00106972531641509
sWAT	Rbm3(GSE40468, KO vs CL)	Rbm3	Enhancing	Upregulated	Upregulated	38	49	2056	7838	1.08384259315	6.20296431182e-05	0.00106972531641509
sWAT	U2af1(GSE66793, PM vs WT)	U2af1	Suppressive	Upregulated	Downregulated	13	9	2066	8077	1.73089732129	0.000429521441794	0.00627408106049804
sWAT	Qk(GSE79889, TKO vs DKO)	Qk	Enhancing	Upregulated	Upregulated	104	217	2146	8048	0.586236415653	0.00114900845227	0.0146857642805588
sWAT	Mbnl1,Mbnl2(GSE63800, DND vs DNW)	Mbnl1,Mbnl2	Enhancing	Upregulated	Upregulated	11	9	2274	8391	1.50610240446	0.00381753535495	0.0363109758180573
sWAT	Eif4a3(GSE85576, KO vs CL)	Eif4a3	Enhancing	Upregulated	Upregulated	20	26	2247	8374	1.05306485323	0.00416250145522	0.0386923430723848
sWAT	Esrp1,Esrp2(GSE64357, DKO vs WT)	Esrp1,Esrp2	Enhancing	Upregulated	Upregulated	95	217	2029	7979	0.543187820107	0.00439019240602	0.0389010528956902
sWAT	Rbm17(GSE79020, KO vs WT)	Rbm17	Enhancing	Upregulated	Upregulated	108	235	2280	8362	0.522012554112	0.00452547892491	0.0389010528956902
sWAT	Acta1(GSE60487, M4 vs W4)	Acta1	Suppressive	Upregulated	Downregulated	71	125	2272	7107	0.574705696603	0.00873597781301	0.0714602985103869
sWAT	Mbnl1,Mbnl2(GSE67828, DND vs DNW)	Mbnl1,Mbnl2	Enhancing	Upregulated	Upregulated	10	9	2194	8042	1.40413151015	0.00897390374665	0.0719671888702312
sWAT	U2af1(GSE66793, PM vs WT)	U2af1	Suppressive	Upregulated	Downregulated	11	12	2073	8156	1.28257998487	0.00994497342396	0.0767451722716619
sWAT	Rbfox2(GSE58928, D2 vs DC)	Rbfox2	Enhancing	Upregulated	Upregulated	37	72	2260	8216	0.624868586428	0.025792600009	0.167551441861484
sWAT	Mbnl3(GSE60487, DKO vs KO)	Mbnl3	Enhancing	Upregulated	Upregulated	712	2062	1304	5125	0.305339592597	0.0260848706176	0.167551441861484
sWAT	Hnrnpa2b1(GSE86043, KO vs CL)	Hnrnpa2b1	Enhancing	Upregulated	Upregulated	44	81	2034	6680	0.57877198401	0.0299785066694	0.174610252483301
