## Supplementary material for "Integrated analysis of a compendium of RNA-Seq datasets for splicing factors": Table S6

### Sheet: Sheet1
Table S6. Identification of the candidate SFs for regulating splicing changes in CIT.
The column format is same as Table S2.
adipose tissue	SF perturbation dataset	Candidate SF	Regulation enrichment	x11	x12	x21	x22	p-value	q-value
BAT	Nova1(GSE76294, KO vs WT)	Nova1	negative	9	129	15	3068	1.38343074672e-05	0.00428863531482025
BAT	Prmt5(GSE45284, neural stem cell, KO vs WT)	Prmt5	negative	65	132	307	2022	4.16564963198e-05	0.00430450461970933
BAT	Prmt5(GSE63800, KO vs WT)	Prmt5	negative	28	33	125	658	0.000314758002198	0.0163791521429054
BAT	Nova1(GSE76294, KO vs WT)	Nova1	positive	14	211	46	2950	0.00395517390387	0.136233767800111
BAT	Srsf1(GSE69733, cytoplasm, KD vs WT)	Srsf1	positive	11	45	57	780	0.0455785542316	0.588722992157907
sWAT	U2af1(GSE89834, Sudemycin treatment, PM vs WT)	U2af1	negative	60	231	179	2284	3.13307659145e-05	0.00430450461970933
sWAT	Ptbp1(GSE70985, NPC, KD vs WT)	Ptbp1	negative	19	163	31	1452	0.000163260194683	0.0126526650879149
sWAT	Magoh(GSE85576, CKO vs CL)	Magoh	negative	10	302	10	2766	0.000317015847927	0.0163791521429054
sWAT	Rbm8a(GSE85576, CKO vs CL)	Rbm8a	negative	14	298	22	2754	0.000531482265236	0.0235370717461493
sWAT	Rbfox2(GSE58928, differentiated, KD vs WT)	Rbfox2	positive	45	306	147	2812	0.00284184761228	0.110121594975789
sWAT	Prmt5(GSE69937, KO vs WT)	Prmt5	negative	62	227	233	2151	0.00568656873389	0.176283630750641
