## Supplementary material for "Integrated analysis of a compendium of RNA-Seq datasets for splicing factors": Table S4

### Sheet: RTT_SF_DEG
Table S4. Identification of the candidate SFs for regulating gene expression changes in Mecp2-null mice.
SF perturbation dataset	Candidate SF	Effect	DEGs_RTT	DEGs_SF	x11	x12	x21	x22	logodds	p-value	q-value
Rbm3(GSE40468, KD vs CL)	Rbm3	Enhancing	Upregulated	Upregulated	13	75	263	9212	1.80311684171	0.000185215616359	0.0167620132804634

### Sheet: Column description
Column Name	Description
SF perturbation dataset	The dataset with perturbed SF, and its comparison.
Candidate SF	Candidate SFs that are perturbed in comparisons.
Effect	The effect of SF in the application. SF is enhancing or suppressing the expression changes in the application.
DEGs_RTT	The set of DEGs in the application used for testing. Up-regulated or down-regualted genes are used for testing.
DEGs_SF	The set of DEGs in the SF perturbed dataset used for testing. Up-regulated or down-regualted genes are used for testing.
x11	Four numbers in the 2 by 2 collapsed contingency table
x12
x21
x22
logodds	log odds ratio in the test.
p-value	P-values in the Fisher's exact test.
q-value	FDR adjusted q-values.
