## Supplementary material for "Integrated analysis of a compendium of RNA-Seq datasets for splicing factors": Table S2

### Sheet: RTT_SF_DAS
Table S2. Identification of the candidate SFs for regulating splicing changes in Mecp2-null mice.
SF perturbation dataset	Regulation enrichment	x11	x12	x21	x22	p-value	q-value	Candidate SF
Sf3b1(GSE85712, KI vs WT)	negative	7	50	14	1601	6.43166374715e-05	0.00588577013176481	Sf3b1
Ptbp1,Ptbp2(GSE71075, DKD vs WT)	negative	13	24	74	1088	7.26638287872e-05	0.00588577013176481	Ptbp1,Ptbp2
Ptbp1(GSE71075, KD vs WT)	negative	12	25	81	1081	0.000641246901108	0.0346273326598584	Ptbp1
Cirbp(GSE40468, KD vs CL)	positive	6	47	23	1625	0.00226696457206	0.0734496521348898	Cirbp
Mettl3(GSE61997, KO vs WT)	positive	16	56	121	1766	0.00292554973786	0.0789898429221052	Mettl3
Ddx5(GSE70108, KO vs WT)	positive	5	13	11	332	0.00413359683199	0.09566324096886	Ddx5
Prmt5(GSE79487, CKO vs WT)	positive	14	43	157	1771	0.0131289333788	0.236320800819262	Prmt5

### Sheet: Column description
Column Name	Description
SF perturbation dataset	The dataset with perturbed SF, and its comparison.
Regulation enrichment	The direction of enrichment. The SF is positively or negatively enriched in the application by signature comparison.
x11	Four numbers in the 2 by 2 collapsed contingency table
x12
x21
x22
p-value	P-values in the Fisher's exact test.
q-value	FDR adjusted q-values.
Candidate SF	Candidate SFs that are perturbed in comparisons.
