## Supplementary material for "Integrated analysis of a compendium of RNA-Seq datasets for splicing factors": Table S10

### Sheet: Sheet1
Table S10. Classification of identified MSFs in splicing.
MSFs	classification	Pfam_accession
Cd2bp2	Unclassified	PF02213
Celf1	CELF/BRUNOL protein family	PF00076
Cirbp	Unclassified	PF00076
Ddx5	DEAD box family	PF00270,PF00271,PF08061
Dyrk1a	Dual-specificity tyrosine phosphorylation-regulated kinase (DYRK) family	PF00069
Eif4a3	DEAD box family	PF00270,PF00271
Esrp1	Unclassified
Esrp2	Unclassified
Hnrnpa2b1	hnRNPs	PF00076
Hnrnph1	hnRNPs	PF00076,PF08080
Hnrnpk	hnRNPs	PF00013,PF08067
Hnrnpl	hnRNPs	PF00076,PF11835
Hnrnpu	hnRNPs	PF00622,PF02037
Jmjd6	Unclassified	PF02373
Khdrbs3	Unclassified	PF00013,PF16274,PF16568
Magoh	Unclassified	PF02792
Mbnl1	muscleblind protein family	PF00642
Mbnl2	muscleblind protein family	PF00642
Mbnl3	muscleblind protein family
Mettl3	Unclassified	PF05063
Nova1	Unclassified	PF00013
Nova2	Unclassified
Paf1	Unclassified	PF03985
Phf5a	Unclassified	PF03660
Pqbp1	Unclassified
Prmt5	methyltransferase family	PF05185,PF17285,PF17286
Prmt7	methyltransferase family
Ptbp1	Polypyrimidine-tract binding proteins	PF00076,PF11835
Ptbp2	Polypyrimidine-tract binding proteins	PF00076,PF11835
Qk	Unclassified
Rbfox1	Fox-1 family	PF00076,PF12414
Rbfox2	Fox-1 family	PF00076,PF12414
Rbm10	Unclassified	PF00076,PF00641,PF01585
Rbm17	Unclassified	PF00076,PF01585
Rbm3	Unclassified	PF00076
Rbm8a	Unclassified	PF00076
Sf3a1	snRNPs	PF00240,PF01805,PF12230
Sf3b1	snRNPs	PF08920
Srrm4	Unclassified	PF15230
Srsf1	SR protein	PF00076
Srsf7	SR protein	PF00076
U2af1	Polypyrimidine-tract binding proteins	PF00076,PF00642
