## Supplementary material for "Integrated analysis of a compendium of RNA-Seq datasets for splicing factors": Table S9

### Sheet: TableS9
Table S9. GEO datasets for MSFs identified in signature comparison analyses of CIT and RTT.
Accession	Perturbed Gene	Perturbation	Experiment Tissue/Cells
GSE53538	Cd2bp2	KO	kidney
GSE56185	Celf1	OE	heart
GSE61890	Celf1	OE	muscle
GSE40468	Cirbp|Rbm3	KD	embryonic fibroblast
GSE53599	Ddx5	KD	AML cell line
GSE70108	Ddx5	KO	T cell
GSE67960	Dyrk1a	KD	T cell
GSE85576	Eif4a3|Magoh|Rbm8a	CKO	embryonic cortical neuron
GSE76222	Esrp1	KO	embryonic stem cell
GSE64357	Esrp1,Esrp2|Esrp2	DKO; KO	skin (epidermis)
GSE86043	Hnrnpa2b1	KD	spinal cord
GSE76929	Hnrnph1	homozygous KO	brain (striatal hemispheres)
GSE84386	Hnrnpk	KD	embryonic stem cell
GSE57875	Hnrnpl	KO	embryonic liver cell
GSE68178	Hnrnpu	CKO	heart
GSE61444	Jmjd6	KO	fetal thymus organ culture
GSE70895	Khdrbs3	KO	brain (hippocampus proper)
GSE39911	Mbnl1	KO	brain; heart; muscle
GSE79095	Mbnl1,Mbnl2	DKO	embryonic fibroblast
GSE60487	Mbnl1,Mbnl2|Mbnl3	DKO; KD	embryonic fibroblast
GSE63800	Mbnl1,Mbnl2|Prmt5	KO	embryonic stem cell
GSE67828	Mbnl1|Mbnl1,Mbnl2	KO; DKO;DKD	CAD cell line; embryonic cortical neuron
GSE53249	Mettl3	KD	embryonic fibroblast
GSE61997	Mettl3	KO	embryonic stem cell
GSE69709	Nova1	KO	brain (cortex; mid and hind-brain)
GSE76317	Nova1,Nova2	DKO	epididymis
GSE76294	Nova1|Nova2	CKO	epididymis
GSE86248	Paf1|Phf5a	KD	embryonic stem cell
GSE44402	Pqbp1	KD	embryonic cortical neuron
GSE45284	Prmt5	KO	neural stem and progenitors cell; embryonic fibroblast
GSE60188	Prmt5	CKO	B cell
GSE66822	Prmt5	CKO	muscle
GSE69937	Prmt5	KO	hematopoietic stem and progenitor cell
GSE79487	Prmt5	CKO	embryonic forelimb
GSE75993	Prmt7	KO	muscle
GSE65542	Ptbp1	KD	neural stem cell
GSE70985	Ptbp1|Ptbp1,Ptbp2	KO; DKO	neural stem and progenitors cell
GSE71075	Ptbp1|Ptbp1,Ptbp2	KD; DKD	embryonic stem cell
GSE79889	Qk	KO; DKO; Triple KO	neural stem cell
GSE71916	Rbfox1	DKD	brain (hippocampal neurons)
GSE58928	Rbfox2	KD	myoblast cell line
GSE89270	Rbm10	KO	embryonic stem cell
GSE79020	Rbm17	CKO	brain (cerebellar cortex)
GSE58432	Sf3a1	KD	leukemia cell line
GSE72790	Sf3b1	Point mutation	embryonic fibroblast
GSE85712	Sf3b1	Heterozygous CKI	bone marrow
GSE93279	Sf3b1	CKO	pancreas
GSE57278	Srrm4	KD	neuroblastoma cell line
GSE65818	Srrm4	KO	brain (cortex; hippocampus)
GSE69733	Srsf1|Srsf7	KD	embryonic carcinoma cell line
GSE66793	U2af1	Point mutation	bone marrow
GSE89834	U2af1	Point mutation	bone marrow
