## Supplementary material for "Integrated analysis of a compendium of RNA-Seq datasets for splicing factors": Table S3

### Sheet: TableS3
Table S3. DEGs in Mecp2-null mice.
symbol	log2-foldchange	p-value	q-value
Mecp2	-5.081	1.72753e-221	2.04454e-217
Cirbp	1.06359	2.15448e-50	1.27491e-46
Etnppl	2.62343	4.41962e-39	1.74354e-35
Cbfa2t3	-0.952309	4.95608e-21	1.46638e-17
Tsc22d3	0.647502	7.9817e-20	1.88927e-16
Irak1	0.703966	1.63963e-19	3.23416e-16
Fcrls	-1.20959	5.5169e-18	9.32751e-15
Tnc	-0.969042	8.81118e-16	1.3035e-12
Atp11b	0.759223	1.93736e-14	2.54762e-11
Arhgap33	-0.751817	4.02559e-14	4.76429e-11
Paqr7	-0.659823	6.80462e-14	7.32116e-11
Nudt4	0.565465	1.87937e-13	1.85352e-10
Scg5	0.469994	9.95362e-13	9.06162e-10
Banp	-0.865285	2.01535e-12	1.70369e-09
Elmo1	0.509293	2.78915e-12	2.0631e-09
Olfml3	-1.16668	2.63367e-12	2.0631e-09
Fgf10	-1.28085	8.90867e-12	6.20201e-09
Tmem2	0.641788	1.14549e-11	7.53159e-09
Cacnb4	0.449629	1.41907e-11	8.83931e-09
Pls3	-0.692269	1.73217e-11	1.02501e-08
Tfrc	0.413962	2.38622e-11	1.34481e-08
Chordc1	-0.525723	2.76583e-11	1.48789e-08
Stxbp3	0.75416	4.17592e-11	2.14878e-08
Sytl2	0.649511	4.40784e-11	2.17362e-08
Lrp4	-0.752129	8.24802e-11	3.90461e-08
Ephb2	-0.600749	1.5595e-10	6.83579e-08
Nos1	-0.862725	1.55416e-10	6.83579e-08
Abca1	0.605863	2.5563e-10	1.08049e-07
Lix1	-0.673411	4.88475e-10	1.99348e-07
Ak4	-0.618268	5.98221e-10	2.35998e-07
Eif2s3y	0.604536	7.17902e-10	2.74077e-07
Klhl3	-0.540941	7.55924e-10	2.79574e-07
Zic2	1.01121	9.26107e-10	3.32136e-07
Ckmt1	-0.379713	1.19949e-09	4.1753e-07
Clk1	0.686217	1.23957e-09	4.19151e-07
Grm3	-0.988173	1.33598e-09	4.29423e-07
Zkscan16	0.714063	1.34251e-09	4.29423e-07
Hsph1	-0.766965	1.77146e-09	5.51715e-07
Rbm3	0.875591	1.86789e-09	5.66834e-07
Abca5	0.586511	2.95248e-09	8.73565e-07
Wnt7b	-0.719342	4.23622e-09	1.22282e-06
Vps37a	0.402449	4.37627e-09	1.23317e-06
Rnpep	-1.03136	5.72276e-09	1.57509e-06
Ccdc50	0.431625	6.85725e-09	1.84445e-06
Msi2	0.509776	8.62626e-09	2.26871e-06
Ppid	-0.442866	9.69446e-09	2.44916e-06
Tmem183a	-0.450968	9.72628e-09	2.44916e-06
Armcx5	0.55887	1.12189e-08	2.76616e-06
Car4	-0.928041	1.1498e-08	2.77713e-06
Slc25a36	0.472362	1.60035e-08	3.78802e-06
Calb1	-0.363329	1.69222e-08	3.92695e-06
Rhou	0.499374	1.89788e-08	4.31951e-06
Nav3	0.4143	1.99685e-08	4.45901e-06
Zfas1	0.635758	2.13552e-08	4.68034e-06
Fam135a	0.549282	3.28814e-08	7.07548e-06
Hpcal4	-0.48976	3.81146e-08	8.0551e-06
Rangap1	-0.389411	4.70921e-08	9.7778e-06
Deaf1	0.368585	7.42057e-08	1.51418e-05
Slc36a4	0.366476	1.00767e-07	2.02133e-05
Tango2	-0.553075	1.04709e-07	2.06539e-05
Zdhhc21	0.385749	1.15898e-07	2.24862e-05
Idh2	0.680904	1.47108e-07	2.8081e-05
Adipor2	0.63497	1.5178e-07	2.8513e-05
Btg2	0.638402	1.65149e-07	3.02096e-05
Eml2	0.439217	1.65917e-07	3.02096e-05
Kat2b	0.712517	1.82513e-07	3.27279e-05
Tomm40l	-0.46474	1.98493e-07	3.50622e-05
Fam107b	0.546029	2.19867e-07	3.7712e-05
Nova1	0.434499	2.18963e-07	3.7712e-05
C4b	0.960934	2.35227e-07	3.97701e-05
Ntsr2	-0.482876	3.16424e-07	5.20122e-05
Slc20a2	0.605222	3.16046e-07	5.20122e-05
Fam76b	0.746485	3.6539e-07	5.92383e-05
Lman2l	-0.827058	4.23504e-07	6.77321e-05
Scn1a	0.368101	4.71607e-07	7.44197e-05
Gdf11	-0.526369	5.11256e-07	7.96147e-05
Pik3c2b	-0.760371	5.46825e-07	8.40478e-05
Tenm3	0.508563	5.61767e-07	8.52373e-05
Slc1a4	-0.365254	5.77166e-07	8.64654e-05
Trim59	0.611684	5.89097e-07	8.71496e-05
Ptprd	0.334899	6.1286e-07	8.95457e-05
Rcbtb1	0.44658	6.72604e-07	9.70765e-05
Crebrf	0.577368	7.19686e-07	0.00010262
Zc3h6	0.620984	7.52247e-07	0.000105986
Dynll1	-0.354933	7.94463e-07	0.000110617
Panx2	-0.630645	8.81673e-07	0.000121333
Fibcd1	-0.469227	9.23124e-07	0.000125577
Crhbp	0.644256	9.38354e-07	0.000126198
Comt	-0.352476	9.55519e-07	0.000127063
Sgk1	0.80326	1.05139e-06	0.000138258
Dpp9	-0.679563	1.10352e-06	0.000143518
Pcbp3	0.362689	1.15555e-06	0.000148652
Tufm	-0.420977	1.29647e-06	0.000164986
Tmem163	0.647999	1.61296e-06	0.000203079
Tpd52	0.342371	1.72956e-06	0.000215467
Pex6	-0.574339	1.8053e-06	0.00022256
Srebf1	0.621077	1.92654e-06	0.000235058
Ubxn2b	-0.429538	2.00367e-06	0.000241974
Nr1d2	0.355004	2.18896e-06	0.00026168
Foxj1	1.2052	2.23363e-06	0.000264351
Mrps25	-0.551303	2.39106e-06	0.00028018
Tmem65	0.345754	2.81808e-06	0.00032698
Capn3	-1.15964	2.91924e-06	0.000332204
Slc16a1	0.381241	2.90637e-06	0.000332204
Gjb6	0.508392	3.12576e-06	0.000352318
Tob1	0.419337	3.22955e-06	0.000360582
Uhrf2	-0.380388	3.29636e-06	0.000364602
Sparc	0.661642	3.44529e-06	0.000377547
Rin2	0.555845	3.77124e-06	0.000409474
Gfra1	0.491725	3.85368e-06	0.000414621
Ppp2r3a	0.372815	4.01395e-06	0.000427974
Htr1a	-0.685733	4.18054e-06	0.000441756
Fhod3	0.73486	4.26577e-06	0.000446773
Lcat	-0.869503	4.70076e-06	0.000488013
Flrt2	0.543656	4.84826e-06	0.000498949
9330102E08Rik	-0.488484	5.02472e-06	0.000512651
Dbndd2	0.771205	5.22095e-06	0.000528119
Erbin	0.523576	5.41969e-06	0.000542569
F730043M19Rik	-0.461014	5.45759e-06	0.000542569
H2-D1	0.740469	5.50133e-06	0.000542569
Hspa4	-0.323971	5.73759e-06	0.000556593
Kcna6	-0.375012	5.70996e-06	0.000556593
Sez6	-0.363818	5.78976e-06	0.000557088
Fkbp3	0.308106	5.93102e-06	0.000566077
Id4	0.450916	6.09416e-06	0.000576995
Ccp110	0.301885	6.19115e-06	0.000581526
G3bp2	-0.293089	6.34331e-06	0.000591126
Itih5	0.599234	6.44387e-06	0.000595806
Padi2	-0.34071	7.05973e-06	0.000647689
Rtca	0.456118	7.86667e-06	0.000716169
Mier1	0.468546	8.15031e-06	0.00073075
Sema6a	0.419796	8.08947e-06	0.00073075
C530008M17Rik	-0.307347	8.59266e-06	0.000758911
P4ha1	-0.469857	8.53913e-06	0.000758911
Ctsl	0.607817	8.98626e-06	0.000787796
Nrsn1	-0.275676	9.17699e-06	0.000798601
Gabra2	-0.92014	9.41191e-06	0.000813065
Rffl	0.541848	1.04339e-05	0.000894819
Rassf8	0.559135	1.09046e-05	0.000928462
Kcng1	-0.574654	1.13399e-05	0.000958626
Fam189a2	0.803502	1.14342e-05	0.00095974
Gm2115	-0.660283	1.16979e-05	0.000974962
Prkcq	0.562979	1.2183e-05	0.00100829
Apln	-0.692713	1.23448e-05	0.00101459
Uvssa	0.832958	1.29512e-05	0.00105709
Plat	0.625947	1.3465e-05	0.00109149
Mapk4	0.480052	1.37771e-05	0.0011092
Tm4sf1	0.772696	1.42609e-05	0.00114039
Abhd17b	0.372973	1.50386e-05	0.00118814
Kdm7a	-0.522137	1.50588e-05	0.00118814
Flrt3	0.413442	1.52709e-05	0.00119689
Mon1a	-0.54765	1.5431e-05	0.00120148
Sult1a1	1.25652	1.57003e-05	0.00121447
Pitpnm3	0.387726	1.59626e-05	0.00122674
Map3k2	0.39176	1.84953e-05	0.00141221
Txnip	0.742649	1.97041e-05	0.00149486
Tiparp	0.500077	2.07886e-05	0.00156709
Tst	-0.608289	2.13515e-05	0.00159934
Zfp266	0.435299	2.18756e-05	0.00162829
Xiap	0.375444	2.21293e-05	0.00163688
Myo1b	0.483167	2.24836e-05	0.00165276
Gbe1	0.632303	2.27817e-05	0.00166433
Nefh	-0.373171	2.53947e-05	0.00183537
Tspan2	0.628651	2.54331e-05	0.00183537
Prpf40a	0.361047	2.59828e-05	0.00186367
Penk	-0.57865	2.97769e-05	0.002115
Sorbs3	0.629293	2.98441e-05	0.002115
Mmd	-0.534874	3.02347e-05	0.00212992
Rgs19	-0.571744	3.1501e-05	0.002206
Tsga10	-0.817951	3.27605e-05	0.00228071
2610008E11Rik	0.552668	3.37577e-05	0.00233587
Fabp7	-0.641635	3.40649e-05	0.00233587
Zfp281	0.31132	3.41449e-05	0.00233587
Mir9-3hg	0.495996	3.53528e-05	0.0024046
Cfl2	0.388942	3.71499e-05	0.00251239
Cad	-0.558135	3.77627e-05	0.00253933
Plxna3	-0.672831	3.82955e-05	0.00256061
Dpysl3	-0.339358	3.90433e-05	0.00259594
Ddx50	0.311315	4.10337e-05	0.00271304
Acot7	-0.320702	4.1958e-05	0.0027435
Rexo4	-0.489333	4.19512e-05	0.0027435
Pcp4l1	0.739999	4.32052e-05	0.00280953
Epb41l4b	0.465202	4.42977e-05	0.00286483
Hexa	-0.406394	4.5361e-05	0.00291765
Dusp1	0.728358	4.60852e-05	0.00294821
Grin2c	-0.461452	4.64962e-05	0.00295045
Shank1	-0.341006	4.66188e-05	0.00295045
Id2	0.378831	4.74706e-05	0.00297256
Lhfp	0.637409	4.72968e-05	0.00297256
Ddx3y	0.56358	4.98438e-05	0.00310474
Smek2	0.470396	5.04457e-05	0.00312578
Klf6	0.412255	5.25585e-05	0.003209
Pcdh19	-0.415421	5.26021e-05	0.003209
Zfp831	-0.533949	5.23022e-05	0.003209
Slc7a4	-0.428292	5.57556e-05	0.00338394
Gsg1l	0.429907	5.62824e-05	0.00339396
Npy	0.441444	5.64944e-05	0.00339396
Kdm3a	0.430391	5.80486e-05	0.00346972
Rcan2	0.312176	5.89551e-05	0.0035062
Bcr	-0.38362	6.02951e-05	0.00356796
Rnmt	0.276163	6.07796e-05	0.00357874
Rassf3	0.434511	6.37241e-05	0.00373354
Pdia6	-0.330148	6.48367e-05	0.00378001
Cited2	0.389559	6.86451e-05	0.00398242
Fam171a2	-0.399851	6.96232e-05	0.00401946
D630045J12Rik	-0.356326	7.04128e-05	0.00402578
Timp3	0.67697	7.03637e-05	0.00402578
Slc6a20a	1.36223	7.24761e-05	0.00412382
Fgfrl1	-0.532474	7.36779e-05	0.00417214
Car14	1.43217	7.51092e-05	0.00423294
Tubb2b	-0.593718	7.64074e-05	0.00428569
Abcd2	-0.437956	7.75258e-05	0.00432791
Aldh6a1	0.435092	7.84388e-05	0.00435833
Dek	0.360171	8.16577e-05	0.00450184
Zadh2	0.461004	8.17824e-05	0.00450184
Zmynd8	-0.495075	8.26208e-05	0.00452693
Aldh18a1	-0.414343	8.31589e-05	0.00453542
Hspa12a	-0.266778	8.55783e-05	0.00464596
Eny2	0.309517	8.6386e-05	0.00464717
Inpp5f	0.242104	8.62589e-05	0.00464717
Lpl	-0.737148	8.67946e-05	0.00464803
Zkscan17	0.466702	8.73746e-05	0.00465801
Tmem229a	-0.309657	8.8557e-05	0.00469987
Rmnd1	-0.519577	9.07751e-05	0.00479609
Glt8d2	-1.1104	9.46722e-05	0.00497976
Plcb4	0.963923	0.000100255	0.00525009
Fos	0.5901	0.000101532	0.00529354
Adra2c	-0.454124	0.000103703	0.00537792
Fbxl18	-0.279698	0.000104968	0.00537792
Mapk11	-0.703536	0.000104129	0.00537792
Srsf5	0.404078	0.000104681	0.00537792
Lztr1	-0.496138	0.000108741	0.00554721
Rnpc3	0.561778	0.000109364	0.00555504
AI314180	0.273457	0.000113924	0.00572328
Ly6e	-0.530058	0.000114127	0.00572328
Top1	-0.301753	0.000113477	0.00572328
Aqp4	-0.458777	0.000116565	0.00582087
Tpgs2	-0.35338	0.000117614	0.00584856
Mdga1	-0.75009	0.000119178	0.00590156
Adcy3	-0.396674	0.00012113	0.00597324
Psmc6	0.304895	0.000124393	0.00610866
Arrdc3	0.340762	0.000127571	0.00618773
Hapln4	-0.749445	0.000126976	0.00618773
Pim2	-0.312798	0.000127419	0.00618773
Rab26	-0.704227	0.000132183	0.00638526
Ptpdc1	0.44413	0.000134451	0.00646841
Elac1	0.395219	0.000137576	0.00654958
Hnrnph3	-0.511822	0.000137799	0.00654958
Shisa4	-0.283631	0.000136695	0.00654958
Ephx2	-0.533147	0.00013899	0.00657978
Ctso	0.400044	0.000143906	0.00665285
Erlin2	0.334319	0.000143447	0.00665285
Gna13	0.291014	0.000143786	0.00665285
Kdm2b	-0.36074	0.000143125	0.00665285
Mboat7	-0.345811	0.00014227	0.00665285
Rhof	-0.361224	0.000143525	0.00665285
Gng12	0.282966	0.00014565	0.00670728
Kras	0.302555	0.000149019	0.00683581
Agt	0.971312	0.000154885	0.00703718
Fam163a	-0.482279	0.000155193	0.00703718
Plaa	0.351117	0.00015471	0.00703718
Slc12a2	0.85423	0.000156344	0.00706234
Hopx	-0.402929	0.000163939	0.00737725
A730017C20Rik	0.39763	0.000166501	0.00743602
Smyd5	-0.33934	0.000166191	0.00743602
Snca	-0.288294	0.000168758	0.00750847
Cops5	0.279166	0.000170795	0.00757061
Pcnp	0.273022	0.000172436	0.00761485
Btbd17	-0.647711	0.000173862	0.00764929
Hipk3	0.346419	0.00017527	0.00768265
Nadk2	0.295087	0.000175987	0.00768565
Stx17	0.56343	0.000177883	0.00773988
Sstr3	-0.359947	0.000179075	0.0077632
Tspan17	-0.5699	0.000180943	0.00781553
Calb2	1.19227	0.000182548	0.00782774
Mgst1	0.75921	0.000182224	0.00782774
2310015A10Rik	0.767363	0.000183635	0.00784591
Fnta	0.342372	0.000186075	0.00792158
L1cam	-0.33469	0.000187378	0.00794847
Dnajb4	0.321139	0.00018864	0.0079734
Nat14	-0.440158	0.000190747	0.00803377
Myadm	-0.264926	0.000197222	0.00827519
Pdcd10	0.41069	0.000197877	0.00827519
Zfp24	0.290135	0.000198647	0.00827812
Fbxo38	0.371303	0.000205206	0.00849166
Usp31	-0.359443	0.000204576	0.00849166
Rngtt	-0.403533	0.000212421	0.00875958
Msmo1	-0.246386	0.000214254	0.0088045
Lss	0.416153	0.00021608	0.00884881
Hras	-0.352293	0.000217184	0.00886335
Stip1	-0.289085	0.000219393	0.00892275
Fer1l5	-1.12711	0.000220604	0.00894127
Prkacb	0.272533	0.00022262	0.00899217
Fgfr1op	0.628662	0.000228394	0.00916286
Gal3st3	-0.355468	0.000227739	0.00916286
Orc4	0.346214	0.000230672	0.00922298
Pik3r1	0.37205	0.000235943	0.00940196
Ttc9	0.350021	0.000240096	0.00953535
Epm2a	0.298691	0.000253452	0.0100321
1110008P14Rik	-0.450802	0.00026289	0.010371
Tagln3	-0.34857	0.000264023	0.0103811
Trpm7	0.469321	0.000271528	0.0106409
Mettl3	-0.559268	0.000272724	0.0106524
Impad1	0.314995	0.000277375	0.0107783
Pdyn	-1.12572	0.000277767	0.0107783
Ptbp1	0.314606	0.000279125	0.0107956
Fryl	0.242743	0.000280526	0.0108144
Slc2a1	0.455501	0.000282423	0.0108522
Doc2b	-0.739404	0.00028897	0.0110321
Qdpr	-0.526682	0.000288391	0.0110321
Sv2c	-0.548524	0.000292183	0.0111189
Dlk2	-0.582132	0.000293386	0.0111289
Eif5	0.237953	0.000299829	0.011337
Zfp788	0.342241	0.000300929	0.0113423
Mt1	0.308833	0.00030261	0.0113695
Tnpo1	0.331806	0.000311445	0.0116379
Zfp68	0.362737	0.000311722	0.0116379
Pank3	0.289787	0.00031523	0.0117319
Col25a1	0.415664	0.000317221	0.0117322
Rims2	0.410878	0.00031694	0.0117322
Ndufa4	0.224364	0.000319349	0.0117383
Npepps	-0.371512	0.000319369	0.0117383
Mettl16	-0.807398	0.000324029	0.0118727
Rasl10a	-0.800096	0.000341747	0.0124832
Faim2	-0.423737	0.000352266	0.0128279
Ephb6	-0.309828	0.000356529	0.0129433
2410006H16Rik	0.522055	0.000358388	0.012946
Arl4c	0.401425	0.000359562	0.012946
Pfkl	-0.529232	0.000360126	0.012946
St8sia5	-0.335652	0.000360979	0.012946
Nes	-0.610683	0.0003647	0.0130399
Ppp1r2	0.243982	0.000369882	0.0131854
Prpf39	0.403685	0.00038068	0.0135296
Gnb4	0.321068	0.000383625	0.0135516
Prodh	0.626263	0.000383088	0.0135516
Trp53inp1	0.591365	0.000384735	0.0135516
Fkbp9	0.643534	0.000387692	0.0136152
Amy1	0.81653	0.000390021	0.0136162
Cnksr3	0.5605	0.000389114	0.0136162
Olfm3	0.581339	0.000413489	0.0143931
Syngr3	-0.344959	0.000414979	0.0144026
Scpep1	0.496727	0.000427395	0.0147901
Slc39a10	-0.247292	0.000429743	0.014828
Trpc6	-0.614963	0.000433506	0.0149144
Rev3l	0.441043	0.000445452	0.0152809
Igdcc4	-0.303225	0.000449595	0.0153785
Ahnak	0.799764	0.000455117	0.0154779
Trp53bp2	0.399815	0.000454405	0.0154779
Crbn	0.253244	0.000470196	0.0159449
Arl4a	0.653079	0.000475554	0.0160805
Dgkb	-0.360756	0.000476977	0.0160827
Hif3a	1.45562	0.000483215	0.0162467
Nek7	0.402051	0.00049389	0.0165586
Kazn	0.353454	0.000499559	0.0166739
Tmem35a	-0.338783	0.000500146	0.0166739
Arap2	0.24446	0.000505596	0.0168082
Ddc	0.62946	0.000510265	0.0168217
Pianp	-0.410279	0.000509377	0.0168217
Selplg	-0.461067	0.000508327	0.0168217
Rnf32	-0.804866	0.000514238	0.0168776
Sf3b1	0.267455	0.000514814	0.0168776
Zic1	2.09148	0.000518436	0.0169494
Uri1	0.297092	0.000520022	0.0169544
Chpf2	0.271935	0.000525329	0.0170804
Arsg	0.779812	0.000530854	0.0172128
Ptchd2	-0.614091	0.000535535	0.0173171
1190002N15Rik	0.511925	0.00054196	0.0174771
Bbs1	-0.354827	0.000553368	0.0177965
Otud7b	0.370055	0.000565784	0.0181465
Ngly1	0.346164	0.000573183	0.0183341
Klhdc2	0.213803	0.000575661	0.0183637
Col4a3bp	0.277023	0.000584748	0.0186035
A2m	1.3364	0.000598488	0.0188804
Nap1l5	0.742388	0.000599833	0.0188804
Prdm10	-0.368684	0.000598144	0.0188804
Trpm2	-0.494847	0.000599294	0.0188804
Ndufb9	0.21533	0.000601965	0.0188972
Otub2	-0.602922	0.000614279	0.0192328
Rlf	0.265207	0.000616519	0.019252
Aldh1a1	-0.836061	0.000625743	0.0194886
Rbm7	0.454955	0.000635846	0.0197513
Mmp17	-0.614485	0.000639334	0.0198036
Prdm15	-0.434898	0.000640878	0.0198036
Bclaf1	0.244058	0.000665652	0.0205156
Mbnl1	0.300884	0.000667627	0.020523
Cyth4	-0.692979	0.000671872	0.0206
Lcorl	0.490364	0.000676053	0.0206746
0610010F05Rik	0.440472	0.000681445	0.0207367
Naga	0.408171	0.000681586	0.0207367
Setd7	-0.516186	0.000702503	0.0213183
Zfp319	-0.314331	0.000710535	0.0215069
Wnt7a	-0.575239	0.000717175	0.0216525
Cd9	0.52464	0.000723138	0.0217769
Zswim5	-0.458431	0.000735737	0.0221001
Tceal3	-0.339239	0.00075022	0.0224781
Ggnbp2	0.239499	0.000761524	0.0227592
Ahdc1	-0.267515	0.0007647	0.0227965
Elovl4	0.247725	0.000772276	0.0228664
Prkaa2	0.383336	0.000772841	0.0228664
Trip12	0.220595	0.000770263	0.0228664
Ufl1	0.304865	0.000776478	0.0229168
Gmfb	-0.21925	0.000782778	0.022988
Zfp655	0.328509	0.00078251	0.022988
Zfp862-ps	-0.476656	0.000785705	0.0230169
Sec11c	-0.285127	0.000788326	0.0230366
Parn	0.37348	0.000795455	0.0231877
Mtmr6	0.216145	0.000799681	0.0232536
Ciart	0.698586	0.00080317	0.0232978
Adamts4	0.519965	0.000810529	0.0233966
Mast4	0.395819	0.000808821	0.0233966
Car11	-0.509147	0.000834917	0.024042
Tmem8b	-0.328804	0.000837043	0.0240447
Fam13a	0.405674	0.000842109	0.0240733
Tk2	0.291055	0.000840655	0.0240733
Zfp260	0.293641	0.000851413	0.0242806
Pnmal1	-0.346638	0.000854078	0.0242981
Rrp7a	-0.225865	0.000873787	0.0247992
Abcg4	-0.356329	0.000883973	0.0249304
Taf15	-0.434496	0.00088473	0.0249304
Tesc	-0.454869	0.000881882	0.0249304
Ankra2	0.348251	0.000907422	0.0255091
Dip2a	0.243788	0.000915097	0.0256008
Igbp1	0.359233	0.000917171	0.0256008
Sh3gl3	0.399365	0.000917101	0.0256008
Vwf	0.997071	0.000926599	0.0258031
Ntrk2	0.30293	0.000940174	0.0261196
Mapk6	0.32367	0.000945472	0.0262053
Nr4a1	0.455749	0.000954937	0.0264058
Anxa7	-0.269741	0.00095813	0.0264133
mt-Nd3	-0.335646	0.000959671	0.0264133
Cyb5r1	-0.526134	0.000970967	0.0266622
Xpo7	-0.255815	0.000977586	0.0267818
Actr6	0.397637	0.000994756	0.0271266
Aip	-0.257862	0.000994422	0.0271266
Fam43b	-0.494311	0.00100231	0.0272698
Gnai3	0.420532	0.00101268	0.0274446
Zfp46	0.52203	0.00101431	0.0274446
Zfp810	0.494378	0.00101801	0.0274446
Zranb1	0.272557	0.00101673	0.0274446
Sphk2	-0.424702	0.00103002	0.0277052
Fndc4	-0.254339	0.0010333	0.0277304
Soga3	-0.384253	0.00103779	0.027742
Sorcs1	0.671614	0.00103842	0.027742
Efna3	-0.289806	0.00105673	0.0281676
Dhcr7	-0.546858	0.0010663	0.0283589
Clpb	-0.364753	0.00108064	0.0285476
Creld1	-0.349492	0.00107663	0.0285476
Gpalpp1	0.282322	0.00108046	0.0285476
Mtf2	0.347143	0.00110204	0.0289877
Parl	0.35434	0.00110464	0.0289877
Sh3bgrl2	0.503583	0.00110269	0.0289877
Acox3	0.301429	0.00111003	0.0290647
Bcs1l	-0.437659	0.00112244	0.0293246
Baz2b	0.341901	0.00113403	0.0295622
Cpsf6	0.25651	0.00114702	0.0298351
Rusc1	-0.29513	0.0011543	0.0299586
C77370	-0.286631	0.00117414	0.0304068
Lrfn1	-0.352272	0.00118483	0.0306167
Ddx3x	0.240869	0.00119324	0.0307191
Ick	0.322263	0.00119679	0.0307191
Mas1	-0.474498	0.00119917	0.0307191
Stk39	0.621708	0.0011968	0.0307191
Atad3a	-0.307308	0.00121387	0.0310283
Scly	-0.718219	0.00122102	0.0311439
Osbpl9	0.370253	0.00122574	0.031197
AW047730	-0.546644	0.00123248	0.0312342
Unc13b	-0.330258	0.00123247	0.0312342
Tnrc6a	0.295487	0.0012453	0.0314916
Dcakd	-0.640596	0.00125649	0.0317069
AI464131	-0.423808	0.001261	0.031753
Cetn3	0.401767	0.00126968	0.0319036
Pcnt	0.327669	0.00129246	0.0323389
Sertm1	-0.345918	0.00129071	0.0323389
Arap3	-0.698848	0.00129985	0.0323618
Clcn2	-0.235788	0.00129959	0.0323618
Kdm5a	0.280776	0.00130271	0.0323618
Tjp2	0.329214	0.00130432	0.0323618
Dscaml1	-0.455884	0.00132414	0.0327849
Sp4	0.32152	0.00132975	0.0328551
Cd99l2	-0.311158	0.00135313	0.0332937
Hnrnpc	-0.403428	0.00135179	0.0332937
Aars2	-0.453282	0.00135884	0.033365
Opa3	-0.35622	0.00136198	0.0333728
Gpr161	-0.317006	0.00138618	0.0338954
Peg3	0.389781	0.00139775	0.034108
Asphd1	-0.57475	0.00142337	0.0345904
Pde4b	0.219191	0.00142067	0.0345904
Plekha1	0.492414	0.00143968	0.0348438
Psd2	-0.310605	0.00143763	0.0348438
Psme4	0.309973	0.00145	0.035022
Gm20594	0.285946	0.00146385	0.0352128
Psmf1	0.350287	0.0014635	0.0352128
Peli1	0.350653	0.00146751	0.0352291
9330159F19Rik	-0.33482	0.00148037	0.0354609
Bcap29	0.278359	0.00148615	0.0354609
Lrrc8a	0.566118	0.00148364	0.0354609
Lrfn3	-0.39132	0.0015036	0.0357331
Per1	0.44798	0.00150199	0.0357331
Prrt3	-0.332299	0.00152237	0.0361068
Csrp2	1.05102	0.00154231	0.0364335
Rbms1	0.670316	0.00156293	0.0368471
Golga5	0.326839	0.00156853	0.0369056
Gas5	0.319319	0.00157885	0.0370747
Slco1a4	0.435931	0.0015827	0.0370917
Arpc1b	0.366801	0.00159204	0.0372231
Creg1	0.452524	0.00159775	0.0372231
Zfp275	0.40197	0.00159479	0.0372231
Tshz1	0.418499	0.00161136	0.0374665
Mgp	1.33474	0.00161884	0.0375666
Opalin	0.596196	0.00165485	0.0383272
Bysl	-0.317047	0.0016922	0.0388123
Elovl7	0.859273	0.00168257	0.0388123
Fgfr2	0.463624	0.00169172	0.0388123
Filip1	0.463554	0.00168738	0.0388123
Klk8	-1.04831	0.00167954	0.0388123
Disp2	-0.303151	0.00169626	0.0388302
Nxt2	0.298684	0.00170477	0.0389498
Emc10	-0.336735	0.00172147	0.0392555
Gpr137	-0.209143	0.00173148	0.0394079
Tm7sf2	-0.499992	0.00174038	0.0395344
Tm9sf3	0.265237	0.00175109	0.0397014
Mrps17	-0.268938	0.00175779	0.0397772
Gpr37l1	-0.38242	0.00176736	0.0399174
Actl6b	-0.404665	0.00179309	0.0402679
Dicer1	0.237082	0.00178823	0.0402679
Fam91a1	0.24322	0.00179031	0.0402679
Cyp46a1	-0.26266	0.00179914	0.0403272
Lbr	0.476766	0.0018234	0.0407153
Pllp	0.553001	0.00182234	0.0407153
Syna	-0.881094	0.00183012	0.0407153
Zfp869	0.443999	0.00183021	0.0407153
Map3k7	0.267597	0.00183972	0.04085
Rnd3	0.554835	0.00186825	0.0414059
Fam134b	0.247466	0.00187496	0.0414487
Slc35a3	0.38667	0.00187719	0.0414487
Akt2	-0.470153	0.00189613	0.0417751
Prkaa1	0.267461	0.00189903	0.0417751
Smyd3	0.399204	0.00190447	0.041817
Ncapd3	0.400705	0.00191764	0.0420282
Il34	-0.420428	0.00193062	0.0422346
Kctd21	-0.691185	0.00194359	0.0424399
Slc25a29	-0.388538	0.00196707	0.0428734
Arhgef10	0.405247	0.00198605	0.0431282
Atp6v0e	0.483742	0.00198279	0.0431282
Rabggta	-0.271453	0.00201811	0.0436808
Trim23	0.375781	0.00201888	0.0436808
Upf2	-0.269016	0.00202745	0.0437862
Ndufb4	0.224724	0.00204213	0.0440229
Mpv17	-0.403632	0.00204622	0.044031
Tmem141	0.396742	0.00205894	0.0442242
Cpeb2	0.322638	0.00208095	0.044616
Kdsr	0.262506	0.0020963	0.0448638
Csrp2bp	0.301477	0.00210323	0.044931
Slc27a3	-0.751444	0.00211526	0.0451066
Asic2	0.307002	0.00215709	0.0458913
Ndp	-0.641799	0.00215982	0.0458913
Arhgef28	0.278413	0.00220468	0.0467606
Brcc3	0.438963	0.0022132	0.0468573
Ccnjl	-0.633386	0.00223334	0.0471622
Heatr1	-0.467776	0.00223557	0.0471622
Fam172a	0.257038	0.00224694	0.0473176
Erlec1	0.299242	0.0022855	0.0480442
Snrpa	-0.395188	0.00229841	0.0482298
Ezr	0.555059	0.00231789	0.048492
Fam103a1	0.279199	0.00231909	0.048492
Ankrd50	0.247799	0.00233632	0.0487661
Slc35g2	0.474867	0.00235275	0.0490225
Flt1	-0.299922	0.00236875	0.0492691
Cry1	0.628501	0.00237788	0.0493591
Slc26a4	-0.568961	0.00238141	0.0493591
Gm14326	0.378931	0.00239245	0.0494514
Kif13a	0.267101	0.00239423	0.0494514
Snx4	0.266281	0.00240121	0.0495092
Cep350	0.250801	0.00241389	0.0496841
6530402F18Rik	-0.371798	0.00242985	0.049716
Cntln	0.590765	0.00243224	0.049716
Ncan	-0.4589	0.00242428	0.049716
Plp1	0.458496	0.00242134	0.049716
Stk16	-0.368688	0.0024494	0.0499804
